# Chromatin accessibility variations across pancreatic islet maturation

**DOI:** 10.1101/782318

**Authors:** Jonathan Sobel, Claudiane Guay, Adriana Rodriguez-Trejo, Lisa Stoll, Véronique Menoud, Romano Regazzi

## Abstract

Glucose-induced insulin secretion, a peculiar property of fully mature *β*-cells, is only achieved after birth and is preceded by a phase of intense proliferation. These events occurring in the neonatal period are decisive for the establishment of an appropriate functional *β*-cell mass that provides the required insulin throughout life. However, key regulators of gene expression involved in cellular reprogramming along pancreatic islet maturation remain to be elucidated. The present study addressed this issue by mapping open chromatin regions in newborn versus adult rat islets using the ATAC-seq assay. Accessible regions were then correlated with the expression profiles of mRNAs to unveil the regulatory networks governing functional islet maturation. This led to the identification of Scrt1, a novel transcriptional repressor controlling *β*-cell proliferation.
