## Supplementary material for "Chromatin accessibility variations across pancreatic islet maturation": Fig6Source3

### Sheet: sif_diff_genes_siSCRT1_Ctrl_p10
gene	log2FC_adult_p10	PValue_adult_p10	fdr_adult_p10	log2FC_siScrt1	pval_siScrt1	FDR_siScrt1
Afg3l1	-0.604812	0.00149005	0.00296592	-0.327452	0.000365964	0.040454
Akt1	-0.80646	0.00125767	0.00255563	-0.88958	1.11976e-08	5.52092e-06
Aldh3a2	1.68502	8.04406e-06	4.09096e-05	-0.439955	0.00821175	0.0437117
Amigo2	1.71907	3.30728e-06	2.13823e-05	0.805043	9.11084e-17	3.20264e-13
Ankrd40	0.305023	0.00902442	0.014512	-0.350526	2.03929e-05	0.00351397
Ap2m1	0.43345	0.000106918	0.000314222	-0.122226	0.00447234	0.00518666
Arl2bp	0.448454	0.000957943	0.00202538	-0.535775	0.000337365	0.0313736
Atad1	1.24139	1.27028e-05	5.84031e-05	-0.440587	0.0188697	0.0479141
C1qtnf6	-0.463044	0.00239545	0.00450272	0.730442	3.30622e-07	0.000107611
Ccdc58	-0.276889	0.0117764	0.0183634	-0.660265	6.42769e-05	0.00957399
Cd1d1	-1.79759	0.000162337	0.000446156	0.880507	3.17467e-14	7.15873e-11
Cmas	1.56847	0.000140955	0.000396568	-0.38506	2.0324e-06	0.000533156
Ctdspl	-1.13218	0.000648819	0.00145731	0.344337	0.000229353	0.0272372
Dapk1	-0.251321	0.00500503	0.00860918	-0.0506761	0.0260495	0.0345161
Dock8	-0.683692	2.99514e-05	0.000113041	0.338689	3.90778e-06	0.000903726
Dtnb	-1.93874	3.35549e-08	1.02157e-06	0.412843	0.0150053	0.0480833
Fam168a	0.441912	0.023174	0.033719	-0.722925	2.31548e-10	2.10105e-07
Gcsh	-0.223719	0.010254	0.0162461	0.403855	2.87245e-06	0.000711073
Golga7	0.493962	0.000142608	0.000400287	-0.358671	3.50584e-05	0.00560169
Gpx3	1.2708	3.12467e-05	0.000116932	0.700109	1.03904e-08	5.37123e-06
Gyg1	0.532918	0.000148549	0.000413708	0.448692	0.00585406	0.04119
Hap1	2.24236	1.51764e-06	1.19077e-05	0.656656	0.000171907	0.0191994
Kpna1	0.69506	0.00451515	0.00785972	-0.353805	0.00341281	0.0360015
Krt80	-2.76826	0.000257733	0.00065981	2.2473	3.25841e-14	7.15873e-11
Lrrc8d	1.03135	3.41055e-06	2.18928e-05	-0.352325	0.000290872	0.0331972
Map1b	2.20431	0.00338145	0.00609906	-0.501079	7.01234e-07	0.000205415
Mov10	-0.932095	0.00082645	0.00178523	1.23789	5.01977e-19	4.41137e-15
Msln	1.72267	1.30942e-06	1.0867e-05	0.88911	5.57048e-10	4.4503e-07
Mtss1	0.883102	3.9871e-05	0.000141363	0.160067	0.0176796	0.0480329
Nedd4	-0.535088	0.000310673	0.000775772	-0.319436	0.0141446	0.0481233
Notch1	-0.788502	9.50681e-06	4.62696e-05	0.852611	6.09681e-05	0.00923357
Pabpc1	-0.921382	9.11408e-06	4.48089e-05	-0.327198	0.0437893	0.0498085
Pafah1b1	0.82308	4.89679e-06	2.86453e-05	-0.36973	0.0169731	0.0336193
Parp16	-2.57031	1.21306e-06	1.03143e-05	1.70568	1.71195e-06	0.000462912
Parva	-0.809778	0.00266354	0.00494613	0.413399	5.64325e-06	0.00122452
Pcyox1	1.42623	8.87138e-07	8.30202e-06	-0.639502	2.95474e-06	0.000721285
Perp	-0.963219	3.75617e-06	2.33957e-05	0.881599	9.63645e-10	7.36392e-07
Pigm	0.955063	0.000115176	0.000334492	-0.476363	5.73393e-07	0.000179964
Plekhb1	0.673196	9.12292e-05	0.000275355	0.938833	0.0268737	0.0491538
Ppp2r1b	0.692913	0.00099992	0.00209769	-0.380803	6.7119e-06	0.00140438
Ppp3r1	1.00987	3.79496e-06	2.35424e-05	-0.403476	0.014617	0.0466265
RGD735065	-0.472372	0.00328417	0.00593619	-0.380118	6.77907e-05	0.00984702
Rhbdl3	0.935248	2.55026e-05	9.95448e-05	0.568474	4.45011e-05	0.00692169
Riok3	0.446247	0.0010459	0.00218174	-0.377156	4.40746e-06	0.00100605
Rprd1b	0.570536	0.00114671	0.00236174	-0.33106	0.000390642	0.0426455
Rtn4	1.36785	0.000540236	0.00124762	-0.335524	0.0325752	0.0495896
Scfd1	1.17778	1.26861e-07	2.27815e-06	-0.489627	0.000114855	0.0150649
Sh3glb1	-0.535654	0.0290995	0.0414391	-0.619864	0.020725	0.0305162
Sidt2	-1.19529	1.06767e-06	9.33644e-06	-0.313896	0.029886	0.036641
Slc12a6	1.87832	9.35365e-06	4.57121e-05	-0.952929	2.56203e-06	0.000580425
Slc25a17	0.480342	0.0125888	0.0194548	-0.413736	0.000155267	0.0196329
Srp68	-0.462454	0.000336606	0.000828944	-1.06216	1.70319e-09	1.10871e-06
Stk24	0.628001	0.00515085	0.00881477	-0.504536	4.36239e-08	1.7831e-05
Syt4	4.71962	8.13581e-10	2.18155e-07	-0.369708	0.000102935	0.013706
Tbc1d14	1.08536	8.28357e-05	0.000233558	-0.104724	0.00389479	0.00685626
Ttc5	0.728233	4.74824e-05	0.000162818	-0.431563	3.03344e-05	0.00501139
Txn1	-0.450406	0.00112688	0.00232652	-0.425532	1.13653e-05	0.00217126
Ubqln2	1.21004	6.41874e-05	0.000207432	-0.299471	0.000186456	0.0230786
Ugt8	3.76046	1.21735e-06	1.03428e-05	-0.897075	9.05876e-09	4.97553e-06
Vhl	-0.408627	0.0120947	0.018783	-0.623295	1.03792e-09	7.60101e-07
Vps4b	1.18702	0.00218132	0.00415816	-0.305272	0.000210871	0.0253854
Ywhag	1.20004	1.49089e-06	1.18224e-05	-0.524069	0.000206658	0.0221928
