## Supplementary material for "Chromatin accessibility variations across pancreatic islet maturation": Fig4Source1

### Sheet: TFBS_ACS_fgsea_040419_FDR02
pathway	pval	padj	ES	NES	nMoreExtreme	size
CTCF	0.00200401	0.00781223	-0.39543	-4.83709	0	1747
Tcfl5	0.000394633	0.00260417	-0.515056	-4.77648	0	229
SCRT1	0.000404858	0.00260417	-0.498116	-4.73642	0	253
NRF1	0.0006035	0.00299048	-0.429068	-4.60595	0	532
E2F4	0.000571429	0.00292063	-0.435425	-4.60343	0	474
HINFP	0.000345304	0.00260417	-0.504925	-4.27509	0	146
ZBTB33	0.000327547	0.00260417	-0.481252	-3.85155	0	120
Gabpa	0.000443459	0.00260417	-0.37901	-3.72377	0	303
ZBTB7A	0.000318878	0.00260417	-0.460376	-3.64242	0	113
EGR1	0.00240385	0.00906368	-0.277386	-3.40344	0	1945
SP4	0.00107411	0.00449175	-0.287918	-3.35825	0	1082
SP2	0.0034965	0.0123401	-0.267522	-3.30247	0	2311
Zfx	0.000849618	0.00383161	-0.274929	-3.11708	0	836
EGR2	0.000405515	0.00260417	-0.322934	-3.06254	0	250
ZBTB7C	0.000317662	0.00260417	-0.380973	-2.97034	0	107
SP1	0.00348432	0.0123401	-0.236577	-2.93517	0	2369
ETV6	0.00036062	0.00260417	-0.325995	-2.87016	0	175
Hes1	0.000354233	0.00260417	-0.323047	-2.7902	0	162
Klf4	0.00120192	0.00493647	-0.233984	-2.75212	0	1210
SP3	0.0015528	0.00626566	-0.221348	-2.66578	0	1503
ELK4	0.000448632	0.00260417	-0.268993	-2.65394	0	310
KLF16	0.00167785	0.00665355	-0.217495	-2.62178	0	1562
E2F6	0.001	0.00437756	-0.223853	-2.59389	0	988
KLF5	0.00227273	0.00871212	-0.209746	-2.56859	0	1891
YY1	0.000452899	0.00260417	-0.252535	-2.4949	0	313
Klf12	0.000640205	0.00306389	-0.222514	-2.42277	0	576
ELK1	0.000377786	0.00260417	-0.258311	-2.3404	0	201
KLF13	0.000439947	0.00260417	-0.237835	-2.3283	0	299
ETV3	0.000357526	0.00260417	-0.243687	-2.13666	0	172
NFYA	0.000485673	0.00266509	-0.209149	-2.11535	0	359
HIC2	0.000408497	0.00260417	-0.214225	-2.0432	0	257
GLIS2	0.0003885	0.00260417	-0.222012	-2.04264	0	215
GLIS1	0.000313578	0.00260417	-0.256448	-1.96944	0	101
ZIC1	0.000543478	0.00284091	-0.188459	-1.96781	0	436
ELK3	0.000376081	0.00260417	-0.216676	-1.95107	0	195
ETV4	0.000348918	0.00260417	-0.22057	-1.89503	0	157
ELF1	0.000372439	0.00260417	-0.209825	-1.88525	0	193
ETV5	0.000356252	0.00260417	-0.215508	-1.88485	0	170
ELF4	0.000781555	0.00359515	-0.200632	-1.85926	1	226
NFYB	0.000498256	0.00266509	-0.181024	-1.85416	0	386
ERG	0.00100874	0.00437756	-0.217639	-1.79341	2	133
ETV1	0.00106232	0.00449175	-0.205776	-1.78279	2	164
ETS1	0.00281988	0.0104608	-0.195882	-1.68563	7	158
FEV	0.00317684	0.011598	-0.192593	-1.65921	8	160
ERF	0.00354108	0.0123401	-0.190149	-1.6474	9	164
PLAG1	0.000652742	0.00306389	-0.149808	-1.63561	0	595
EHF	0.00447761	0.0151449	-0.173651	-1.56276	11	194
Hnf4a	0.00447539	0.0151449	-0.142079	-1.44872	8	378
TEAD1	0.0285822	0.0821737	-0.154113	-1.38772	75	195
MZF1(var.2)	0.0083632	0.0274791	-0.128061	-1.37356	13	520
TEAD4	0.0316969	0.0900037	-0.150783	-1.37348	81	208
SRF	0.0883092	0.228215	-0.173964	-1.33501	280	100
Klf1	0.0107775	0.0344282	-0.117902	-1.32542	13	746
ELF3	0.103891	0.262581	-0.131025	-1.23364	258	240
NFIX	0.178824	0.428433	-0.138191	-1.19725	504	164
HNF4G	0.0774457	0.205719	-0.107436	-1.18828	113	650
NR2C2	0.0750163	0.202985	-0.108496	-1.18732	114	603
SOX9	0.293816	0.649786	-0.122533	-1.09969	802	190
ZNF740	0.246624	0.567235	-0.0977744	-1.0831	346	679
GLI2	0.331124	0.698701	-0.132572	-1.08015	998	127
OLIG1	0.366415	0.732424	-0.135902	-1.0573	1162	106
ELF5	0.432345	0.835624	-0.10264	-1.02026	932	326
FLI1	0.449468	0.86148	-0.123121	-1.00697	1351	129
TCF3	0.500832	0.948678	-0.0944627	-0.992436	902	455
TCF4	0.691515	1	-0.0901891	-0.916264	1409	369
HSF1	0.683062	1	-0.0973812	-0.90803	1721	233
Hic1	0.641901	1	-0.114494	-0.90586	2012	113
HNF1B	0.798763	1	-0.0832507	-0.877975	1420	465
RREB1	0.91018	1	-0.0747914	-0.87795	759	1189
Ar	0.735368	1	-0.0984879	-0.862229	2047	171
Arx	0.788922	1	-0.103806	-0.827613	2406	119
Tcf12	0.971175	1	-0.0695625	-0.817583	875	1134
HNF1A	0.938017	1	-0.0752738	-0.804349	1588	505
NR3C2	0.857785	1	-0.0904374	-0.774339	2478	152
NR3C1	0.864028	1	-0.0915179	-0.772518	2509	145
HSF2	0.942023	1	-0.0774745	-0.745593	2225	273
ZEB1	0.989975	1	-0.0663944	-0.720886	1579	565
E2F8	0.923924	1	-0.0845193	-0.713442	2683	145
THAP1	0.974666	1	-0.07025	-0.700164	2115	330
Twist2	0.927034	1	-0.0846879	-0.697855	2756	133
Pax6	0.92726	1	-0.0836384	-0.694535	2727	137
MNX1	0.957293	1	-0.0774628	-0.683817	2644	179
CREB3L1	0.945808	1	-0.0811876	-0.67921	2774	140
Nr5a2	0.994149	1	-0.0647752	-0.674873	1868	428
Bcl6	0.997121	1	-0.0610129	-0.647868	1731	486
Rfx1	1	1	-0.0549772	-0.63007	1051	918
NFIA	0.988738	1	-0.0661874	-0.612883	2545	225
MNT	0.989373	1	-0.0658094	-0.568404	2792	162
ID4	1	1	-0.0538908	-0.561276	1827	433
Sox6	0.996305	1	-0.0576809	-0.549963	2426	258
GLIS3	0.992492	1	-0.0629021	-0.549602	2775	169
HEY2	0.993188	1	-0.0630901	-0.547808	2769	166
ESR1	0.998103	1	-0.059415	-0.535949	2630	199
Stat6	1	1	-0.0506101	-0.522521	1919	406
MSC	1	1	-0.0482831	-0.522068	1623	554
Npas2	0.993948	1	-0.0623666	-0.51392	2955	133
PAX5	1	1	-0.0469324	-0.489559	1834	434
MAX	0.99784	1	-0.0552319	-0.479798	2771	167
Mycn	0.999205	1	-0.0477596	-0.446877	2513	235
Creb3l2	1	1	-0.0399573	-0.35692	2721	188
Stat4	1	1	-0.026089	-0.284088	1543	582
EBF1	1	1	0.050215	0.421514	7688	285
NKX2-8	0.997231	1	0.0627972	0.481017	7203	173
STAT3	1	1	0.0544014	0.509748	8496	620
Vdr	0.995841	1	0.0673847	0.512376	7182	166
PRDM1	1	1	0.0545142	0.515602	8575	672
BHLHE40	0.992754	1	0.0721455	0.525214	6986	136
Myc	0.999624	1	0.0600692	0.528078	7969	380
STAT1	0.999762	1	0.0591564	0.547488	8383	559
RFX3	0.999764	1	0.0603175	0.561867	8462	588
Srebf1(var.2)	0.985223	1	0.0774869	0.564099	6933	136
RFX5	0.999167	1	0.0618549	0.572801	8397	560
MLX	0.979028	1	0.0797589	0.582399	6908	138
Tcf21	0.998546	1	0.0641402	0.584115	8241	491
TBP	0.959862	1	0.0866367	0.612513	6671	119
PPARG	0.984607	1	0.0749638	0.616159	7419	250
SPIC	0.992175	1	0.0712965	0.619767	7860	350
Mitf	0.976399	1	0.0783499	0.621858	7239	208
Alx4	0.953896	1	0.0909674	0.624787	6537	107
Sox17	0.956806	1	0.0869572	0.633042	6733	136
LHX6	0.937391	1	0.0929685	0.64927	6437	114
RFX4	0.993373	1	0.0702693	0.654267	8393	587
TCF7L2	0.975485	1	0.0777886	0.667513	7639	325
TP53	0.923815	1	0.094474	0.672582	6450	123
TFEC	0.940753	1	0.0888762	0.676724	6795	167
SPI1	0.962992	1	0.0801966	0.677752	7441	295
Gfi1b	0.967063	1	0.0785176	0.691788	7721	385
RFX2	0.974538	1	0.0762412	0.69568	8075	501
BCL6B	0.938199	1	0.0856821	0.700443	7043	243
MTF1	0.927768	1	0.0887688	0.702808	6845	206
GATA2	0.924357	1	0.0875874	0.714191	6940	240
Tcf7	0.924663	1	0.0870668	0.719259	6995	258
Alx1	0.877968	1	0.10213	0.722722	6100	120
XBP1	0.874407	1	0.102788	0.726703	6077	119
BHLHE22	0.87268	1	0.103111	0.728986	6065	119
MIXL1	0.876742	1	0.100592	0.732074	6166	135
PHOX2A	0.860017	1	0.103391	0.740442	6026	126
NFAT5	0.922243	1	0.0861791	0.742974	7234	335
CREB3	0.853546	1	0.105773	0.747803	5932	119
Nr2e1	0.851662	1	0.103901	0.756393	5993	136
USF1	0.902103	1	0.0879577	0.758308	7076	335
Arid5a	0.804252	1	0.114601	0.773712	5484	100
SREBF2(var.2)	0.823811	1	0.110388	0.774098	5680	116
RUNX1	0.911921	1	0.0851888	0.775801	7526	491
GSX2	0.847538	1	0.0986907	0.782045	6264	207
SREBF1	0.842198	1	0.0988223	0.790966	6238	219
IRF1	0.924301	1	0.081774	0.805383	8363	1022
Hmx1	0.784392	1	0.105249	0.811221	5678	178
CDX2	0.794714	1	0.103681	0.811448	5802	192
BHLHE41	0.756115	1	0.117154	0.818174	5192	114
ATF7	0.749256	1	0.113391	0.829537	5288	139
Mafb	0.782944	1	0.0996959	0.832708	5994	276
TFEB	0.747701	1	0.110096	0.833975	5366	164
IRF2	0.788316	1	0.0967163	0.839341	6233	347
MAFG	0.751266	1	0.103891	0.847794	5635	241
SREBF2	0.745623	1	0.106236	0.84825	5536	214
NFATC3	0.727656	1	0.10394	0.862687	5519	264
Arntl	0.683101	1	0.112518	0.880609	4987	192
Esrra	0.684723	1	0.10883	0.886136	5131	238
Gfi1	0.684089	1	0.104177	0.890367	5339	316
ESRRB	0.66481	1	0.10705	0.90161	5132	289
Nr2f6(var.2)	0.611915	1	0.112204	0.924326	4611	254
Creb5	0.602226	1	0.117044	0.92566	4435	205
TFAP4	0.611889	1	0.106927	0.929494	4847	350
MEOX1	0.574053	1	0.130271	0.931591	4030	125
JDP2(var.2)	0.594122	1	0.113206	0.93427	4487	257
Rarb(var.2)	0.580192	1	0.112338	0.94212	4463	282
TFE3	0.564797	1	0.119956	0.942211	4148	196
Gata4	0.576913	1	0.111763	0.945284	4462	297
FOXP1	0.602082	1	0.0976195	0.952047	5378	910
Rxra	0.554408	1	0.11268	0.956125	4294	304
LEF1	0.533298	0.997224	0.116659	0.966081	4043	261
MEOX2	0.503212	0.948678	0.14123	0.972689	3446	108
Foxo1	0.369144	0.732424	0.113469	1.04607	3088	541
HOXB3	0.382258	0.74508	0.139778	1.04826	2731	156
RXRB	0.373391	0.734016	0.125203	1.05098	2870	285
Esrrg	0.369396	0.732424	0.124933	1.05259	2850	290
Rarg	0.368173	0.732424	0.132904	1.05485	2729	208
RARA	0.358992	0.732424	0.13419	1.06242	2648	206
IRF8	0.347121	0.71926	0.126586	1.06541	2676	288
IRF7	0.329193	0.698701	0.127027	1.07352	2543	295
PBX1	0.338285	0.707324	0.14721	1.07802	2390	140
RARA(var.2)	0.320077	0.694506	0.126251	1.07901	2502	315
FOXH1	0.326771	0.698701	0.143054	1.08775	2356	166
RXRG	0.302644	0.662934	0.130383	1.09184	2323	280
POU2F1	0.263599	0.59439	0.1366	1.12117	1981	248
HOXB2	0.280787	0.627001	0.158732	1.12751	1953	122
POU6F2	0.25266	0.575363	0.137664	1.12908	1899	247
Rarg(var.2)	0.242723	0.563903	0.132442	1.13087	1892	314
Nr2f6	0.190008	0.450533	0.133772	1.16461	1505	353
POU3F4	0.211003	0.495211	0.150738	1.17578	1537	189
PKNOX1	0.139336	0.342264	0.136235	1.20885	1124	401
ATF4	0.16996	0.411482	0.170102	1.22759	1186	131
TBX2	0.139882	0.342264	0.155256	1.23847	1040	212
Rarb	0.130244	0.325609	0.152094	1.24018	977	240
TGIF1	0.093742	0.239563	0.147812	1.27156	733	332
Foxk1	0.0716364	0.196147	0.14015	1.27567	590	490
TGIF2	0.0810879	0.211934	0.147222	1.28551	643	362
Foxa2	0.0233424	0.0706413	0.13644	1.32472	206	868
Mecom	0.0778155	0.205719	0.186833	1.36818	549	140
USF2	0.0267426	0.0788564	0.156548	1.39231	215	409
Arid3b	0.041632	0.116773	0.190119	1.44344	299	165
RORA	0.0264936	0.0788564	0.17516	1.4444	199	256
FOXC2	0.00659211	0.0219737	0.154977	1.4556	55	634
Crem	0.0475498	0.131765	0.209189	1.46352	326	115
NR2F1	0.0129643	0.0402946	0.166648	1.47287	103	392
Foxj3	0.0090876	0.0294387	0.163249	1.48201	74	479
BATF3	0.0165181	0.0506555	0.178728	1.48842	125	270
IRF9	0.0128739	0.0402946	0.172798	1.5021	101	350
LIN54	0.0278611	0.0811147	0.215386	1.53639	194	124
MAFK	0.00048852	0.00266509	0.185581	1.66724	3	435
MAFF	0.000611098	0.00299048	0.185892	1.67497	4	452
NFKB1	0.000133672	0.00170803	0.246692	2.00105	0	233
RORA(var.2)	0.000126263	0.00170803	0.244406	2.12849	0	355
JUN	0.00012089	0.00170803	0.237228	2.16183	0	495
JUND(var.2)	0.000120438	0.00170803	0.23677	2.16235	0	502
MEF2C	0.000122564	0.00170803	0.248404	2.2334	0	442
NFKB2	0.000132996	0.00170803	0.276329	2.26803	0	248
MEF2D	0.000128866	0.00170803	0.289801	2.46387	0	308
REL	0.000121153	0.00170803	0.274563	2.49404	0	481
MEF2A	0.000126103	0.00170803	0.29225	2.54648	0	356
RELA	0.000122745	0.00170803	0.30218	2.71931	0	448
Nfe2l2	0.000111582	0.00170803	0.28903	2.82987	0	956
JDP2	0.000118666	0.00170803	0.353129	3.27695	0	570
FOSL1	0.000105764	0.00170803	0.342514	3.49273	0	1676
FOSL2	0.000105175	0.00170803	0.343994	3.51736	0	1748
JUNB	0.000105865	0.00170803	0.352742	3.59627	0	1677
JUND	0.000107759	0.00170803	0.36135	3.63031	0	1355
JUN(var.2)	0.000105764	0.00170803	0.356341	3.63397	0	1679
FOS	0.000105474	0.00170803	0.367213	3.74761	0	1702
