## Supplementary material for "Chromatin accessibility variations across pancreatic islet maturation": Fig4Source2

### Sheet: Glmnet_table_corr
fact	beta	consensus	ic	nb_sites
JUN(var.2)	0.0679034	AGGAGATGACTCAT	13.9406	27937
Foxa2	0.0471055	TGTTTACTTAGG	13.2676	20455
JDP2	0.0420212	ATGACTCAT	15.1022	20681
Nfe2l2	0.0408921	CAGCATGACTCAGCA	15.8762	17999
FOS	0.0316153	TGTGACTCATT	13.6366	27232
REL	0.0312505	GGGGATTTCC	10.5148	12796
RORA(var.2)	0.0289472	TATAAGTAGGTCAA	17.4248	7474
RORA	0.0285868	ATCAAGGTCA	13.1897	9893
FOSL1	0.0277997	GGTGACTCATG	14.2807	29337
JUND(var.2)	0.0276647	AAAGATGATGTCATC	15.0213	12360
MEF2D	0.0246955	ACTATAAATAGA	18.499	7880
RELA	0.0237973	GGGAATTTCC	14.7568	15477
JUN	0.0232885	AAGATGATGTCAT	15.1278	12763
BATF3	0.022807	TGATGACGTCATCA	23.217	9673
MEF2A	0.0179083	TCTAAAAATAGA	17.1408	8210
NR4A2	0.0173992	AAGGTCAC	10.1647	11607
MEIS2	0.0173837	TTGACAGC	10.9579	17279
FOXO3	0.0157048	GTAAACAA	13.4268	12207
Atf3	0.0154703	GATGACGT	11.4828	4805
POU6F2	0.0148378	AGCTCATTAT	11.6932	7623
FOXC2	0.0140136	TAAGTAAACAAA	11.6067	19477
MEF2C	0.0137658	ATGCTAAAAATAGAA	14.0227	10906
NR2F1	0.0136486	CAAAGGTCAAGGG	13.343	14070
NFKB2	0.012693	AGGGGATTCCCCT	16.488	16181
XBP1	0.0125805	AATGCCACGTCATC	15.4746	4335
ATF4	0.0114063	GGATGATGCAATA	15.6092	5759
Arid3b	0.0104241	ATATTAATTAA	10.3069	6369
JUND	0.00993435	GGTGACTCATC	14.7279	29094
IRF8	0.00886841	TCGAAACCGAAACT	22.5053	9280
MAFK	0.00776187	CTGAGTCAGCAATTT	13.8692	13941
NKX6-1	0.00767851	GTAATTAA	9.18288	7354
IRF2	0.00568457	GGAAAGTGAAAGCAAAAC	21.1344	11156
SREBF2	0.00555817	ATGGGGTGAT	13.5542	10892
TGIF2	0.00467234	TGACAGCTGTCA	18.3775	15715
Mafb	0.00447661	AAAATGCTGACT	11.3362	11051
TGIF1	0.00430785	TGACAGCTGTCA	22.2812	15014
MEIS3	0.00366642	TTGACAGG	9.01631	13819
SREBF1	0.00363818	ATCACCCCAC	13.5169	12139
USF1	0.00361702	GCCACGTGACC	13.3976	16598
MAFF	0.00344604	GCTGAGTCAGCAATTTTT	13.8638	14505
Gfi1	0.00340451	CAAATCACTG	9.47017	11060
JUNB	0.00325688	GGATGACTCAT	13.9101	27776
Rarg(var.2)	0.00278914	AAGGTCACGAAAGGTCA	25.5202	12144
MSX1	0.00246312	CCAATTAG	8.66071	6224
FOXO4	0.00167033	GTAAACA	10.6603	10848
PHOX2A	0.00140028	TAATTTAATTA	12.0674	5987
PBX1	0.000869574	CCATCAATCAAA	14.6409	5322
FOXO6	1.83529e-06	GTAAACA	11.9917	10848
SP1	-5.72031e-05	GCCCCGCCCCC	13.3232	95065
ELF3	-0.000184155	AACCCGGAAGTAA	17.3423	16599
FLI1	-0.000244686	ACCGGAAGTG	13.2793	11831
E2F6	-0.000427335	GGGCGGGAAGG	13.3383	38521
ETV5	-0.00085438	ACCGGAAGTG	9.46106	11590
E2F7	-0.000871188	TTTTCCCGCCAAAA	24.1996	5946
ELK1	-0.000874323	ACCGGAAGTG	14.3162	12640
KLF5	-0.00128703	GCCCCGCCCC	12.8599	78442
GLIS3	-0.00151768	GACCCCCCACGAAG	21.0325	13355
E2F8	-0.00167174	TTTCCCGCCAAA	20.9696	8453
E2F4	-0.00193282	GGGCGGGAAGG	13.1761	27200
GRHL1	-0.00267182	AAAACCGGTTTT	14.2861	7941
NRF1	-0.0028699	GCGCCTGCGCA	14.3004	40969
TEF	-0.00287776	TATTACGTAACA	14.5794	2771
Zfx	-0.00290857	GGGGCCGAGGCCTG	13.1222	38371
SP2	-0.00395899	GCCCCGCCCCCTCCC	13.7206	105285
ZBTB7B	-0.00419439	GCGACCACCGAA	13.9628	12289
ELF4	-0.00526632	AACCCGGAAGTG	16.2525	15695
ZIC1	-0.00696773	GACCCCCCGCTGTG	18.7737	27415
E2F1	-0.00825438	TTTGGCGCCAAA	13.0479	5174
Rfx1	-0.00880162	GTTGCCATGGCAAC	15.1608	23100
TEAD3	-0.0136666	ACATTCCA	11.5059	7201
SCRT1	-0.0391925	GAGCAACAGGTGGTT	17.7284	9974
CTCF	-0.0446755	TGGCCACCAGGGGGCGCTA	17.2051	40753
