## Supplementary material for "Chromatin accessibility variations across pancreatic islet maturation": Fig3Source1

### Sheet: Sheet1
Gene_symbol	Localisation	Distance	logFC	PValue	fdr	ranges	seq
Syt4	upstream	1036	1.96689	1.31571e-07	2.97933e-05	chr18:23903464-23903769	CTCAGAATACTACTGTACATGAGACAGATGTCTGCGCAGTGGCAAACGGCTGCCCCAAGCGCCAGCAGTGTGTCTGGGAAGGCACTGGTTTCAGCCCTCTGCATCATGGAAAATTTTCTAAGTCAAAGCCTCTTTTCTTTCCTTTCTACCAGCTCCCACACACTTGGCACTGAAGTGTTTCTTTGAATAGACTTTTTTTAAACCTCACGTACTCATGCTATGAAAACACAGAAACTAAGTCATTGTGTGTCATGTTCCCATGGCAGTGACAGTGCTAATGTCCTAAGCAACCCAAACACTCAGGGT
Pax6	upstream	32999	1.69969	2.03186e-05	0.00109299	chr3:102293937-102294227	AAGCAATTTGAGCCCAAATGCACACAAATTTCCTATTCGGTCAACACCATTTGCTAAGTGCTTTGAGTCAGCACACCAAGGTCCAGGACGGCATTGGCTGAGGTCGTCTTATTTTTAGTTTGGCTTCTTGTCTTTAACCTTTAGCTGCTAAGTAAAGCTAAATCTAGGTCAGTTCCAAATGCAAAGAATCGCATAGTTCATCTGTAGGCAGTCTGAAGGCTGAAGGCTTCACAAGGCTGAAAGGAGAGACCAAATCACAGCAAGGGGGAGAGGGGTCTATCCAGTCATAGT
Neurod1	upstream	50928	1.5865	3.13883e-05	0.00149402	chr3:73029107-73029383	TCCCATGGTTGTCGCTGAGAGACTGCAGAGCGGTATCAGCGCCTTTGTCTGCCTCCTATTTTTAGACCTCGTTTGTTAAGACCATAAAGTCAATGGCTTAAATTTAGCTACGCTTGGGTTTCTCCCATTAGTCACTCAGTGTGTCATTCCCTTAGTCATTTCTGTTGCTTGGTTGGTTTTCAGTTTCGTGATGCTTGGCCTTGAGAGTGAAAACAGTATTTCGGGGACAGCTCATAAGGGTGGAGTCCATTACCGTCGTCTGCAGATGAGATGGCCC
Mafb	upstream	12126	-1.78312	0.000321559	0.00817291	chr3:162586714-162586937	CGCCTCTCACACACAGGCTTATCGGCTGTTCTACCAGTAGTGACAGGAGAAAGGGTGGCTAGGAAAGGTGGGAGAAGAGTGCAGTACCTGCTCTGGCCACTGGGGGCAGACTTACTCCACCCTGTGTACATCTTTAAACTACCAGGTTACTAGGTTCCTAGCAATGGCTGAACAAACACCCAGCGTGGATAAGGGCAGGAAGTTCCTCCTTTGACAGCCCTTGA
Pax6	upstream	24546	1.15698	6.38027e-06	0.000474791	chr3:102302140-102302680	CACATAGTGTGCCATACCCCTTGATTTAGAAGGGATCTAGCTTCCAAAATCCTAGCCATGGAATGAGTGTACAGCCCAGCAAAGCCCCTGCAGCGCTGCTTGTGGTAGAAAAAGTTGGAAGCAGCCTGCATGCCTATAATCACAGGATCGCTTAAACAAGGTGGGCCGTGCCCATGCAATGGAGCAGAGGAATCCCGGAGTGAGTGTGAGTGAGTGAGTGAGTGAGTGAGTGAGTGAGTGAGTCAGTGAGTCAGTGAGTCAGTGAGTCAGTGAGTCAGTGAATGAGTAGTCTTCAATGAGTGTCTATAATTTACACGGGCAAAGCCATGGCGAGGATTCAAAGACTTTGAACCCGAGGGAAGCTGAAATTGACAAAGCTGTTACCCATGTGTTCCAAGC…
